# Early cell cycle genes in cortical organoid progenitors predict interindividual variability in infant brain growth trajectories

**DOI:** 10.1101/2025.02.07.637106

**Authors:** Madison R. Glass, Nana Matoba, Alvaro A. Beltran, Niyanta K. Patel, Tala M. Farah, Karthik Eswar, Shivam Bhargava, Karen Huang, Ian Curtin, Sara Ahmed, Mary Srivastava, Emma Drake, Liam T. Davis, Meghana Yeturi, Kexin Sun, Michael I. Love, Jeremy M. Simon, Tanya St. John, Natasha Marrus, Juhi Pandey, Annette Estes, Stephen Dager, Robert T. Schultz, Kelly Botteron, Alan Evans, Sun Hyung Kim, Martin Styner, Robert C. McKinstry, D. Louis Collins, Heather Volk, Kelly Benke, Lonnie Zwaigenbaum, Heather Hazlett, Adriana S. Beltran, Jessica B. Girault, Mark D. Shen, Joseph Piven, Jason L. Stein, the Infant Brain Imaging Study Network

**Affiliations:** Department of Genetics, University of North Carolina at Chapel Hill; Chapel Hill, NC, USA; UNC Neuroscience Center, University of North Carolina at Chapel Hill; Chapel Hill, NC, USA; Department of Biostatistics, University of North Carolina at Chapel Hill; Chapel Hill, NC, USA; Department of Speech and Hearing Sciences, University of Washington; Seattle, WA, USA; University of Washington Autism Center, University of Washington; Seattle, WA, USA; Department of Psychiatry, Washington University School of Medicine; St. Louis, MO, USA; Department of Psychiatry, University of Pennsylvania; Philadelphia, PA, USA; Center for Autism Research, Children’s Hospital of Philadelphia; Philadelphia, PA, USA; Department of Radiology, University of Washington; Seattle, WA, USA; Department of Bioengineering, University of Washington; Seattle, WA, USA; Department of Pediatrics, University of Pennsylvania; Philadelphia, USA; Department of Neurology and Neurosurgery, McGill University; Montreal, QC, CA; Department of Psychiatry, McGill University; Montreal, QC, CA; Department of Biomedical Engineering, McGill University; Montreal, QC, CA; Carolina Institute for Developmental Disabilities, University of North Carolina at Chapel Hill; Chapel Hill, NC, USA; Department of Psychiatry, University of North Carolina at Chapel Hill; Chapel Hill, NC, USA; Department of Computer Sciences, University of North Carolina at Chapel Hill; Chapel Hill, NC, USA; School of Public Health, Johns Hopkins; Baltimore, MD, USA; Department of Developmental Pediatrics, University of Alberta; Edmonton, AB, CA

**Keywords:** Cell cycle, neurogenesis, cortical hem, WNT, organoid, infant brain growth

## Abstract

Human induced pluripotent stem cell (iPSC) derived cortical organoids (hCOs) model neurogenesis on an individual’s genetic background. The degree to which hCO phenotypes recapitulate the brain growth of the participants from which they were derived is not well established. We generated up to 3 iPSC clones from each of 18 participants in the Infant Brain Imaging Study, who have undergone longitudinal brain imaging during infancy. We identified consistent hCO morphology and cortical cell types across clones from the same participant. hCO cross-sectional area and production of cortical hem cells were associated with *in vivo* cortical growth rates. Cell cycle associated genes expression in early progenitors at the crux of fate decision trajectories were correlated with cortical growth rate from 6-12 months of age, and were enriched in microcephaly and neurodevelopmental disorder genes. Our data suggest the hCOs capture inter-individual variation in cortical cell types influencing infant cortical surface area expansion.
