## Supplementary material for "Early cell cycle genes in cortical organoid progenitors predict interindividual variability in infant brain growth trajectories": S. Table 1

### Sheet: Sheet1
DCCID	Number of hCOs for Intact Immunolabeling	Differentiations for hCO Area and Morphology day 1 - day 35	Differentiations for day 56 morphology	Differentiations for qPCR	Number of Differentiations for day 14 scRNAseq	Number of Differentiations for day 84 scRNAseq and technical duplicates
DCCID 236316	4	3	4	2	2	3
DCCID 364850	0	3	3	1	3	2
DCCID 388210	1	2	3	1	3	3
DCCID 413692	1	4	4	1	2	3
DCCID 429591	1	2	2	1	1	2
DCCID 540777	2	4	4	1	1	4
DCCID 595729	1	3	2	1	3	1
DCCID 641078	3	3	4	0	2	1
DCCID 650503	0	1	4	0	2	2
DCCID 713824	1	3	3	1	3	4
DCCID 792210	3	3	4	2	3	2
DCCID 798424	1	4	5	3	1	1
DCCID 889945	0	5	5	2	2	3
DCCID 903923	0	0	3	0	2	2
DCCID 910593	2	4	4	0	1	5
DCCID 927772	1	3	4	2	4	2
DCCID 911817	2	2	3	0	3	0
DCCID 983222	4	4	4	1	2	1
