## Supplementary material for "Early cell cycle genes in cortical organoid progenitors predict interindividual variability in infant brain growth trajectories": S. Table 4

### Sheet: description
	Column	Description
	ibis.name	name of the MRI measurement
	prop.name	name of the cell type proportion
	rsqu	r-squared for the model
	tstat	t-statistic for cell type proportions
	pval.model	uncorrected p-value for the linear model (MRI ~ proportion + sex) or (MRI ~ proportion + sex + age)
	pval	uncorrected p-value for the cell type proportion (MRI ~ proportion + sex) or (MRI ~ proportion + sex + age)
	fdrall	FDR adjusted p-value when correcting over all MRI measurements and all subclusters and cell classes.
	fdrDayMeasure	FDR adjusted p-value when correcting over MRI measurements and for one timepoint of subclusters or cell classes.
	Nominal	symbol idicating nominal (p < 0.05) or FDR corrected (FDR < 0.1) significance

### Sheet: MRItoCellType
ibis.name	prop.name	rsqu	tstat	pval.model	pval	fdrall	fdrDayMeasure	Nominal
24 mo.	D14_sc_25	0.765687	3.5327	0.0493805	0.0166916	0.591374	0.417291	*
Rate6-12	D14_sc_11	0.593506	2.9885	0.0428242	0.0202694	0.591374	0.252919	*
Rate6-12	D14_sc_29	0.644095	-2.99278	0.0755676	0.0303503	0.711335	0.252919	*
12 mo.	D14_aRG	0.379369	2.24949	0.114298	0.0440373	0.799004	0.415552	*
Rate12-24	D14_aRG	0.463892	2.89095	0.0442855	0.016081	0.591374	0.176891	*
Rate6-12	D14_IN	0.535492	2.64176	0.0683087	0.0333382	0.735401	0.12224	*
Rate6-12	D14_IP	0.689242	-3.2868	0.0538341	0.0217902	0.591374	0.119846	*
12 mo.	D84_sc_8	0.599783	2.93068	0.0148963	0.0136737	0.591374	0.191432	*
12 mo.	D84_sc_17	0.563626	-3.16994	0.0341312	0.00998867	0.591374	0.191432	*
12 mo.	D84_sc_23	0.504721	2.78735	0.114819	0.023655	0.591374	0.22078	*
24 mo.	D84_sc_0	0.382548	-2.37974	0.137067	0.0365182	0.760796	0.327648	*
24 mo.	D84_sc_14	0.511437	-2.83005	0.0419936	0.0163708	0.591374	0.271286	*
24 mo.	D84_sc_23	0.544973	2.91708	0.083997	0.0193776	0.591374	0.271286	*
Rate12-24	D84_sc_3	0.349841	-2.29353	0.116171	0.0447442	0.799004	0.417613	*
Rate12-24	D84_sc_4	0.565079	-2.6998	0.0155615	0.0223211	0.591374	0.312496	*
Rate12-24	D84_sc_29	0.820127	-3.76645	0.0323543	0.0196647	0.591374	0.312496	*
Rate12-24	D84_Newborn.DLPN	0.349841	-2.29353	0.116171	0.0447442	0.799004	0.246093	*
6 mo.	D14_sc_10	0.870193	5.80376	0.00454525	0.00114757	0.322879	0.0286892	#
Rate6-12	D14_sc_8	0.781322	4.91571	0.00489012	0.00172202	0.322879	0.0430505	#
Rate6-12	D14_Hem	0.620219	3.46324	0.0208033	0.00852703	0.591374	0.0937973	#
Rate12-24	D84_IP	0.672998	-3.64217	0.00653845	0.00538265	0.591374	0.0592092	#
6 mo.	D14_sc_0	0.18712	-1.35829	0.580371	0.207442	0.995634	0.815826
6 mo.	D14_sc_1	0.213467	-0.525111	0.517618	0.612195	0.995634	0.907517
6 mo.	D14_sc_2	0.134586	0.903392	0.747195	0.392707	0.995634	0.815826
6 mo.	D14_sc_3	0.00958456	0.0193117	0.992863	0.985014	0.995634	0.995358
6 mo.	D14_sc_4	0.185244	-1.2744	0.584951	0.234443	0.995634	0.815826
6 mo.	D14_sc_6	0.00964902	0.234813	0.994925	0.821075	0.995634	0.907517
6 mo.	D14_sc_8	0.466992	0.949003	0.196333	0.374223	0.995634	0.815826
6 mo.	D14_sc_11	0.631019	2.04949	0.0599299	0.0795899	0.829062	0.815826
6 mo.	D14_sc_13	0.658459	1.02638	0.0750932	0.3443	0.995634	0.815826
6 mo.	D14_sc_14	0.00755394	0.21453	0.994985	0.834915	0.995634	0.907517
6 mo.	D14_sc_15	0.196986	-0.0060646	0.701556	0.995358	0.998019	0.995358
6 mo.	D14_sc_16	0.397976	-0.7002	0.351601	0.510027	0.995634	0.850045
6 mo.	D14_sc_17	0.266785	1.26061	0.45293	0.242973	0.995634	0.815826
6 mo.	D14_sc_18	0.09395	0.409566	0.887741	0.696344	0.995634	0.907517
6 mo.	D14_sc_19	0.040169	0.395599	0.950879	0.702741	0.995634	0.907517
6 mo.	D14_sc_21	0.2474	0.520158	0.738029	0.630415	0.995634	0.907517
6 mo.	D14_sc_23	0.334427	0.848484	0.386231	0.42423	0.995634	0.815826
6 mo.	D14_sc_24	0.28805	1.18076	0.603887	0.2908	0.995634	0.815826
6 mo.	D14_sc_25	0.0719921	0.346775	0.938609	0.742878	0.995634	0.907517
6 mo.	D14_sc_26	0.238185	1.08805	0.686203	0.326218	0.995634	0.815826
6 mo.	D14_sc_29	0.330401	-1.35707	0.619332	0.246285	0.995634	0.815826
6 mo.	D14_sc_32	0.595111	-0.789607	0.26209	0.47393	0.995634	0.846303
6 mo.	D14_sc_7	0.24172	-0.284897	0.617862	0.785301	0.995634	0.907517
6 mo.	D14_sc_22	0.528389	-1.43853	0.344202	0.223675	0.995634	0.815826
12 mo.	D14_sc_0	0.169776	-0.96759	0.508471	0.352347	0.995634	0.795805
12 mo.	D14_sc_1	0.210421	-1.60872	0.399877	0.133653	0.91398	0.795805
12 mo.	D14_sc_2	0.0766222	0.676671	0.841035	0.513961	0.995634	0.955286
12 mo.	D14_sc_3	0.317896	0.333643	0.189456	0.744406	0.995634	0.955286
12 mo.	D14_sc_4	0.157589	-0.609946	0.543959	0.553273	0.995634	0.955286
12 mo.	D14_sc_6	0.0922777	-0.972833	0.797799	0.35358	0.995634	0.795805
12 mo.	D14_sc_8	0.424785	1.39011	0.155784	0.197912	0.995634	0.795805
12 mo.	D14_sc_10	0.0920971	-0.498714	0.821718	0.629942	0.995634	0.955286
12 mo.	D14_sc_11	0.273697	1.25639	0.439184	0.244418	0.995634	0.795805
12 mo.	D14_sc_13	0.100152	0.310786	0.852315	0.765014	0.995634	0.955286
12 mo.	D14_sc_14	0.274742	0.255797	0.260847	0.80244	0.995634	0.955286
12 mo.	D14_sc_15	0.0604454	-0.0391209	0.912635	0.969753	0.995634	0.984978
12 mo.	D14_sc_16	0.0996284	0.101791	0.828074	0.921428	0.995634	0.984978
12 mo.	D14_sc_17	0.659511	1.80202	0.0172214	0.105055	0.862751	0.795805
12 mo.	D14_sc_18	0.162118	-0.939001	0.603597	0.369857	0.995634	0.795805
12 mo.	D14_sc_19	0.144003	1.06833	0.652934	0.310484	0.995634	0.795805
12 mo.	D14_sc_21	0.068127	0.419745	0.943281	0.692098	0.995634	0.955286
12 mo.	D14_sc_23	0.190883	-0.019358	0.571222	0.984978	0.995634	0.984978
12 mo.	D14_sc_24	0.112535	-0.400015	0.82748	0.701071	0.995634	0.955286
12 mo.	D14_sc_25	0.314709	1.35086	0.560373	0.234652	0.995634	0.795805
12 mo.	D14_sc_26	0.468608	1.80513	0.194471	0.114025	0.872637	0.795805
12 mo.	D14_sc_29	0.239031	-0.95816	0.684805	0.381986	0.995634	0.795805
12 mo.	D14_sc_32	0.508827	-0.439359	0.205449	0.675784	0.995634	0.955286
12 mo.	D14_sc_7	0.339375	-0.155419	0.377852	0.880878	0.995634	0.984978
12 mo.	D14_sc_22	0.313282	-1.48201	0.488982	0.188849	0.995634	0.795805
24 mo.	D14_sc_0	0.0982795	0.0945312	0.756036	0.926387	0.995634	0.973182
24 mo.	D14_sc_1	0.127668	-0.403823	0.666786	0.694083	0.995634	0.897668
24 mo.	D14_sc_2	0.569251	-1.12966	0.0469795	0.287826	0.995634	0.897668
24 mo.	D14_sc_3	0.298937	-1.06359	0.253724	0.310305	0.995634	0.897668
24 mo.	D14_sc_4	0.0099031	0.0844004	0.990072	0.934255	0.995634	0.973182
24 mo.	D14_sc_6	0.185223	0.500339	0.542856	0.627663	0.995634	0.897668
24 mo.	D14_sc_8	0.073072	0.489254	0.868737	0.636364	0.995634	0.897668
24 mo.	D14_sc_10	0.190439	-1.07152	0.529543	0.309112	0.995634	0.897668
24 mo.	D14_sc_11	0.124418	0.752383	0.77095	0.473375	0.995634	0.897668
24 mo.	D14_sc_13	0.13403	0.382526	0.748497	0.712034	0.995634	0.897668
24 mo.	D14_sc_14	0.050984	-0.411721	0.896265	0.688452	0.995634	0.897668
24 mo.	D14_sc_15	0.253405	-0.621978	0.429081	0.549386	0.995634	0.897668
24 mo.	D14_sc_16	0.550402	-0.848667	0.161516	0.42862	0.995634	0.897668
24 mo.	D14_sc_17	0.146889	0.282704	0.718376	0.78458	0.995634	0.909321
24 mo.	D14_sc_18	0.146898	-0.68593	0.681163	0.510039	0.995634	0.897668
24 mo.	D14_sc_19	0.0489676	-0.0254394	0.924183	0.98026	0.995634	0.98026
24 mo.	D14_sc_21	0.463351	0.466858	0.430707	0.664896	0.995634	0.897668
24 mo.	D14_sc_23	0.32216	-0.858149	0.40741	0.419221	0.995634	0.897668
24 mo.	D14_sc_24	0.098629	-0.373983	0.830339	0.718135	0.995634	0.897668
24 mo.	D14_sc_26	0.529026	2.01751	0.0954164	0.0783611	0.829062	0.897668
24 mo.	D14_sc_29	0.226639	-0.405708	0.766943	0.705721	0.995634	0.897668
24 mo.	D14_sc_32	0.51044	0.266903	0.274641	0.800202	0.995634	0.909321
24 mo.	D14_sc_7	0.1257	0.552588	0.833114	0.60051	0.995634	0.897668
24 mo.	D14_sc_22	0.323879	-1.26093	0.545552	0.26297	0.995634	0.897668
Rate12-24	D14_sc_0	0.217717	-1.36378	0.292967	0.202545	0.995634	0.553995
Rate12-24	D14_sc_1	0.244413	-1.50219	0.246276	0.163951	0.917634	0.512346
Rate12-24	D14_sc_2	0.258384	1.612	0.302494	0.145627	0.91398	0.512346
Rate12-24	D14_sc_3	0.00037561	-0.055886	0.998123	0.956533	0.995634	0.983093
Rate12-24	D14_sc_4	0.0407856	-0.225787	0.812042	0.825915	0.995634	0.946117
Rate12-24	D14_sc_6	0.340277	-2.11181	0.153861	0.063882	0.829062	0.444085
Rate12-24	D14_sc_8	0.106793	-0.634017	0.636514	0.543768	0.995634	0.8665
Rate12-24	D14_sc_10	0.0293963	-0.289869	0.874357	0.778484	0.995634	0.946117
Rate12-24	D14_sc_11	0.0709831	-0.0267575	0.772828	0.9794	0.995634	0.983093
Rate12-24	D14_sc_13	0.524822	2.16525	0.0739599	0.0670856	0.829062	0.444085
Rate12-24	D14_sc_14	0.0606194	-0.720869	0.731489	0.4875	0.995634	0.8665
Rate12-24	D14_sc_15	0.0965922	-0.406062	0.666094	0.695342	0.995634	0.914923
Rate12-24	D14_sc_16	0.439205	-2.33989	0.132073	0.0518537	0.809647	0.444085
Rate12-24	D14_sc_17	0.170095	0.519024	0.520713	0.619744	0.995634	0.872936
Rate12-24	D14_sc_18	0.295936	-1.82297	0.206184	0.101623	0.862751	0.508114
Rate12-24	D14_sc_19	0.361285	2.08056	0.166428	0.0710536	0.829062	0.444085
Rate12-24	D14_sc_21	0.0845978	0.632983	0.801733	0.55456	0.995634	0.8665
Rate12-24	D14_sc_23	0.275419	-1.34165	0.32382	0.221598	0.995634	0.553995
Rate12-24	D14_sc_24	0.103989	0.63077	0.680921	0.548223	0.995634	0.8665
Rate12-24	D14_sc_25	0.401701	1.76822	0.276883	0.137261	0.91398	0.512346
Rate12-24	D14_sc_26	0.301435	1.14116	0.28492	0.291334	0.995634	0.662122
Rate12-24	D14_sc_29	0.275684	0.840944	0.446499	0.438734	0.995634	0.8665
Rate12-24	D14_sc_32	0.423863	0.509619	0.191239	0.628514	0.995634	0.872936
Rate12-24	D14_sc_7	0.0950554	0.0220893	0.741081	0.983093	0.995634	0.983093
Rate12-24	D14_sc_22	0.0277426	0.220783	0.91906	0.832583	0.995634	0.946117
Rate6-12	D14_sc_0	0.0135873	0.347398	0.940295	0.736278	0.995634	0.880053
Rate6-12	D14_sc_1	0.0198842	-0.426496	0.913584	0.679766	0.995634	0.880053
Rate6-12	D14_sc_2	0.134277	1.09682	0.561714	0.304635	0.995634	0.731331
Rate6-12	D14_sc_3	0.116687	0.921838	0.572159	0.380661	0.995634	0.731331
Rate6-12	D14_sc_4	0.0287697	-0.396222	0.8769	0.701171	0.995634	0.880053
Rate6-12	D14_sc_6	0.115933	-0.956113	0.649677	0.370861	0.995634	0.731331
Rate6-12	D14_sc_10	0.19078	0.862624	0.529908	0.42148	0.995634	0.731331
Rate6-12	D14_sc_13	0.236117	-1.21506	0.445739	0.269983	0.995634	0.731331
Rate6-12	D14_sc_14	0.0240283	0.440033	0.896329	0.670291	0.995634	0.880053
Rate6-12	D14_sc_15	0.117631	0.867965	0.686992	0.418771	0.995634	0.731331
Rate6-12	D14_sc_16	0.0852408	0.397741	0.732106	0.702672	0.995634	0.880053
Rate6-12	D14_sc_17	0.232376	1.49327	0.347212	0.173717	0.957998	0.723821
Rate6-12	D14_sc_18	0.171033	-0.95366	0.518658	0.372018	0.995634	0.731331
Rate6-12	D14_sc_19	0.340124	1.85033	0.189604	0.101425	0.862751	0.633907
Rate6-12	D14_sc_21	0.179121	-0.048878	0.610516	0.962909	0.995634	0.962909
Rate6-12	D14_sc_23	0.140457	0.814743	0.545846	0.438798	0.995634	0.731331
Rate6-12	D14_sc_24	0.0654693	-0.302505	0.844275	0.774447	0.995634	0.880053
Rate6-12	D14_sc_25	0.0195735	0.303125	0.951782	0.774001	0.995634	0.880053
Rate6-12	D14_sc_26	0.0277255	-0.0999851	0.932121	0.924241	0.995634	0.962751
Rate6-12	D14_sc_32	0.443572	-0.16313	0.230952	0.876804	0.995634	0.953048
Rate6-12	D14_sc_7	0.391925	1.63319	0.224839	0.153549	0.91398	0.723821
Rate6-12	D14_sc_22	0.180561	-0.961126	0.607843	0.38063	0.995634	0.731331
6 mo.	D14_Cyc.Prog.1	0.249124	-1.09387	0.438155	0.302425	0.995634	0.665335
6 mo.	D14_ULN	0.196986	-0.0060646	0.701556	0.995358	0.998019	0.995358
6 mo.	D14_IN	0.619465	1.98204	0.0663314	0.0879166	0.862751	0.483541
6 mo.	D14_CPN	0.0268451	-0.0480845	0.972503	0.962828	0.995634	0.995358
6 mo.	D14_Newborn.DLPN	0.00958456	0.0193117	0.992863	0.985014	0.995634	0.995358
6 mo.	D14_IP	0.332773	0.8192	0.531266	0.449941	0.995634	0.824892
6 mo.	D14_Cyc.Prog.2	0.209102	-1.52485	0.527794	0.161636	0.917634	0.592666
6 mo.	D14_Hem	0.581341	2.25698	0.0615782	0.0539765	0.809647	0.483541
6 mo.	D14_PP	0.240174	-0.592684	0.457456	0.567983	0.995634	0.866821
6 mo.	D14_oRG	0.2474	0.520158	0.738029	0.630415	0.995634	0.866821
6 mo.	D14_aRG	0.187132	1.23794	0.580339	0.247057	0.995634	0.665335
12 mo.	D14_Cyc.Prog.1	0.300291	-1.64173	0.216576	0.126575	0.91398	0.464108
12 mo.	D14_ULN	0.0604454	-0.0391209	0.912635	0.969753	0.995634	0.969753
12 mo.	D14_IN	0.060879	0.177075	0.883011	0.862984	0.995634	0.949283
12 mo.	D14_CPN	0.0438258	0.238903	0.915699	0.815573	0.995634	0.949283
12 mo.	D14_Newborn.DLPN	0.317896	0.333643	0.189456	0.744406	0.995634	0.949283
12 mo.	D14_IP	0.0787487	-0.424497	0.930211	0.688849	0.995634	0.949283
12 mo.	D14_Cyc.Prog.2	0.117817	-1.07822	0.667532	0.302132	0.995634	0.830863
12 mo.	D14_Hem	0.36692	0.858695	0.155016	0.408831	0.995634	0.899428
12 mo.	D14_PP	0.248207	-1.94522	0.313311	0.0755549	0.829062	0.415552
12 mo.	D14_oRG	0.068127	0.419745	0.943281	0.692098	0.995634	0.949283
24 mo.	D14_Cyc.Prog.1	0.0533413	-0.356587	0.889699	0.728147	0.995634	0.960244
24 mo.	D14_ULN	0.253405	-0.621978	0.429081	0.549386	0.995634	0.960244
24 mo.	D14_IN	0.0503772	0.164064	0.909658	0.872949	0.995634	0.960244
24 mo.	D14_CPN	0.0614579	-0.235289	0.881505	0.818732	0.995634	0.960244
24 mo.	D14_Newborn.DLPN	0.298937	-1.06359	0.253724	0.310305	0.995634	0.960244
24 mo.	D14_IP	0.439479	0.658212	0.369309	0.539496	0.995634	0.960244
24 mo.	D14_Cyc.Prog.2	0.216602	-0.0361235	0.423429	0.971831	0.995634	0.971831
24 mo.	D14_Hem	0.224567	-0.838085	0.446588	0.421563	0.995634	0.960244
24 mo.	D14_PP	0.220767	-0.206882	0.413472	0.839882	0.995634	0.960244
24 mo.	D14_oRG	0.463351	0.466858	0.430707	0.664896	0.995634	0.960244
24 mo.	D14_aRG	0.218584	0.90825	0.418673	0.383213	0.995634	0.960244
Rate12-24	D14_Cyc.Prog.1	0.23696	-1.76212	0.258665	0.10853	0.862751	0.397944
Rate12-24	D14_ULN	0.0965922	-0.406062	0.666094	0.695342	0.995634	0.778012
Rate12-24	D14_IN	0.0509023	-0.38765	0.790495	0.707284	0.995634	0.778012
Rate12-24	D14_CPN	0.0681308	0.648849	0.727943	0.532641	0.995634	0.778012
Rate12-24	D14_Newborn.DLPN	0.00037561	-0.055886	0.998123	0.956533	0.995634	0.956533
Rate12-24	D14_IP	0.173909	0.795512	0.620254	0.462393	0.995634	0.778012
Rate12-24	D14_Cyc.Prog.2	0.279003	-1.81208	0.194835	0.100062	0.862751	0.397944
Rate12-24	D14_Hem	0.10188	-0.474859	0.616603	0.646199	0.995634	0.778012
Rate12-24	D14_PP	0.195781	-1.32445	0.336411	0.214824	0.995634	0.590766
Rate12-24	D14_oRG	0.0845978	0.632983	0.801733	0.55456	0.995634	0.778012
Rate6-12	D14_Cyc.Prog.1	0.193805	-1.15898	0.379297	0.276291	0.995634	0.658068
Rate6-12	D14_ULN	0.117631	0.867965	0.686992	0.418771	0.995634	0.658068
Rate6-12	D14_CPN	0.0122872	0.0547006	0.95175	0.957718	0.995634	0.962909
Rate6-12	D14_Newborn.DLPN	0.116687	0.921838	0.572159	0.380661	0.995634	0.658068
Rate6-12	D14_Cyc.Prog.2	0.00877389	-0.254718	0.961119	0.804665	0.995634	0.962909
Rate6-12	D14_PP	0.112844	-1.05728	0.583446	0.317937	0.995634	0.658068
Rate6-12	D14_oRG	0.179121	-0.048878	0.610516	0.962909	0.995634	0.962909
Rate6-12	D14_aRG	0.0664575	0.510523	0.733844	0.621971	0.995634	0.85521
6 mo.	D84_sc_0	0.181447	-1.15963	0.683559	0.284219	0.995634	0.966339
6 mo.	D84_sc_1	0.196336	-1.12909	0.603996	0.291577	0.995634	0.966339
6 mo.	D84_sc_2	0.53706	1.57759	0.0895375	0.153312	0.91398	0.966339
6 mo.	D84_sc_3	0.0464784	0.0881985	0.939563	0.931887	0.995634	0.97535
6 mo.	D84_sc_4	0.480511	1.44479	0.238822	0.19864	0.995634	0.966339
6 mo.	D84_sc_6	0.308792	-0.582921	0.496782	0.581178	0.995634	0.966339
6 mo.	D84_sc_7	0.341213	-0.314855	0.316876	0.760927	0.995634	0.966339
6 mo.	D84_sc_8	0.362282	0.959706	0.283369	0.365306	0.995634	0.966339
6 mo.	D84_sc_10	0.126907	-0.64206	0.830966	0.544569	0.995634	0.966339
6 mo.	D84_sc_11	0.120803	-0.717738	0.779367	0.493342	0.995634	0.966339
6 mo.	D84_sc_14	0.139052	-0.490215	0.736736	0.637143	0.995634	0.966339
6 mo.	D84_sc_15	0.12431	-0.0801707	0.771201	0.938071	0.995634	0.97535
6 mo.	D84_sc_16	0.0818666	0.41457	0.907293	0.692871	0.995634	0.966339
6 mo.	D84_sc_17	0.185937	0.3023	0.674118	0.771208	0.995634	0.966339
6 mo.	D84_sc_19	0.0463379	0.0281941	0.958747	0.978422	0.995634	0.978422
6 mo.	D84_sc_21	0.0909428	0.619251	0.847614	0.552973	0.995634	0.966339
6 mo.	D84_sc_22	0.215744	-0.380839	0.560604	0.713237	0.995634	0.966339
6 mo.	D84_sc_24	0.270201	-1.13571	0.50309	0.293462	0.995634	0.966339
6 mo.	D84_sc_26	0.126648	0.857911	0.798563	0.419343	0.995634	0.966339
6 mo.	D84_sc_28	0.267109	0.232691	0.452281	0.821844	0.995634	0.966339
6 mo.	D84_sc_29	0.866549	-1.43663	0.454564	0.38712	0.995634	0.966339
6 mo.	D84_sc_13	0.222906	1.04048	0.652926	0.338215	0.995634	0.966339
6 mo.	D84_sc_18	0.136754	-0.547843	0.917759	0.621929	0.995634	0.966339
6 mo.	D84_sc_23	0.439156	1.93744	0.369766	0.110432	0.862751	0.966339
6 mo.	D84_sc_25	0.352669	-0.0794159	0.587202	0.940516	0.995634	0.97535
6 mo.	D84_sc_27	0.980964	-2.699	0.0044331	0.0738484	0.829062	0.966339
6 mo.	D84_sc_31	0.387263	-0.236475	0.642315	0.828291	0.995634	0.966339
6 mo.	D84_sc_33	0.34059	1.65403	0.442572	0.149205	0.91398	0.966339
12 mo.	D84_sc_0	0.484814	-1.79701	0.0740767	0.10255	0.862751	0.478565
12 mo.	D84_sc_1	0.406021	-0.524812	0.113087	0.610128	0.995634	0.989892
12 mo.	D84_sc_2	0.17845	0.24718	0.521137	0.809322	0.995634	0.989892
12 mo.	D84_sc_3	0.0905911	-0.941846	0.7795	0.366496	0.995634	0.979902
12 mo.	D84_sc_4	0.292913	-0.322469	0.304602	0.753738	0.995634	0.989892
12 mo.	D84_sc_6	0.515935	0.85169	0.0766636	0.416472	0.995634	0.979902
12 mo.	D84_sc_7	0.116242	0.0289176	0.701273	0.977448	0.995634	0.989892
12 mo.	D84_sc_10	0.0727836	-0.127868	0.869433	0.901065	0.995634	0.989892
12 mo.	D84_sc_11	0.129152	-0.956276	0.662338	0.359477	0.995634	0.979902
12 mo.	D84_sc_14	0.118735	-1.12486	0.693714	0.284593	0.995634	0.979902
12 mo.	D84_sc_15	0.1471	-0.505555	0.609323	0.623146	0.995634	0.989892
12 mo.	D84_sc_16	0.254033	-0.78082	0.427761	0.454955	0.995634	0.979902
12 mo.	D84_sc_19	0.346035	-1.11338	0.259537	0.294397	0.995634	0.979902
12 mo.	D84_sc_21	0.251618	-0.683168	0.344254	0.508634	0.995634	0.989733
12 mo.	D84_sc_22	0.0346332	0.33313	0.93928	0.745299	0.995634	0.989892
12 mo.	D84_sc_24	0.0881315	-0.218175	0.809347	0.831681	0.995634	0.989892
12 mo.	D84_sc_26	0.281735	0.650203	0.325523	0.530214	0.995634	0.989733
12 mo.	D84_sc_28	0.302616	2.17581	0.247465	0.0522457	0.809647	0.36572
12 mo.	D84_sc_29	0.289293	-0.0696208	0.678523	0.947837	0.995634	0.989892
12 mo.	D84_sc_13	0.19088	-0.0130255	0.571228	0.989892	0.997875	0.989892
12 mo.	D84_sc_18	0.390191	-0.800042	0.297452	0.44998	0.995634	0.979902
12 mo.	D84_sc_25	0.154966	-0.249437	0.699469	0.809308	0.995634	0.989892
12 mo.	D84_sc_27	0.827026	-2.01039	0.0237274	0.100596	0.862751	0.478565
12 mo.	D84_sc_31	0.140683	-0.342297	0.806159	0.743799	0.995634	0.989892
12 mo.	D84_sc_33	0.0406374	-0.0661573	0.950059	0.948876	0.995634	0.989892
24 mo.	D84_sc_1	0.091323	-0.70434	0.77727	0.495862	0.995634	0.921016
24 mo.	D84_sc_2	0.250305	-1.50625	0.347036	0.160169	0.917634	0.498304
24 mo.	D84_sc_3	0.432561	-0.665207	0.0899532	0.519622	0.995634	0.921016
24 mo.	D84_sc_4	0.353681	-1.37062	0.206449	0.20047	0.995634	0.561317
24 mo.	D84_sc_6	0.0742153	0.211695	0.865974	0.837062	0.995634	0.927106
24 mo.	D84_sc_7	0.176422	0.179402	0.526643	0.860884	0.995634	0.927106
24 mo.	D84_sc_8	0.424853	1.69721	0.0962607	0.117734	0.883002	0.412068
24 mo.	D84_sc_10	0.0624292	0.276645	0.878972	0.787686	0.995634	0.921016
24 mo.	D84_sc_11	0.16783	-0.34928	0.588328	0.734122	0.995634	0.921016
24 mo.	D84_sc_15	0.228318	0.273625	0.395786	0.789443	0.995634	0.921016
24 mo.	D84_sc_16	0.0249666	-0.0675858	0.96648	0.947448	0.995634	0.971664
24 mo.	D84_sc_17	0.255842	0.397719	0.335406	0.698447	0.995634	0.921016
24 mo.	D84_sc_19	0.176213	-0.386313	0.566214	0.707357	0.995634	0.921016
24 mo.	D84_sc_21	0.125488	0.413039	0.673332	0.687515	0.995634	0.921016
24 mo.	D84_sc_22	0.183891	0.737892	0.546282	0.477539	0.995634	0.921016
24 mo.	D84_sc_24	0.380898	1.29064	0.170659	0.225871	0.995634	0.574944
24 mo.	D84_sc_26	0.601855	2.18733	0.0221202	0.0535774	0.809647	0.327648
24 mo.	D84_sc_28	0.479617	2.13518	0.0775877	0.0585086	0.829062	0.327648
24 mo.	D84_sc_29	0.960903	-2.28368	0.0129691	0.106573	0.862751	0.412068
24 mo.	D84_sc_13	0.164533	-0.597532	0.597121	0.563438	0.995634	0.921016
24 mo.	D84_sc_18	0.0302182	-0.315197	0.972736	0.761801	0.995634	0.921016
24 mo.	D84_sc_25	0.500676	-2.00943	0.0872222	0.0753977	0.829062	0.351856
24 mo.	D84_sc_27	0.409357	-1.08981	0.334727	0.317619	0.995634	0.74111
24 mo.	D84_sc_31	0.126657	0.380927	0.863999	0.718906	0.995634	0.921016
24 mo.	D84_sc_33	0.023419	-0.0365217	0.973526	0.971664	0.995634	0.971664
Rate12-24	D84_sc_0	0.210177	-1.57091	0.307362	0.147277	0.91398	0.515471
Rate12-24	D84_sc_1	0.183463	-0.895976	0.362977	0.391323	0.995634	0.977104
Rate12-24	D84_sc_2	0.0480442	0.690085	0.781779	0.50584	0.995634	0.977104
Rate12-24	D84_sc_6	0.109782	0.376067	0.592561	0.715578	0.995634	0.977104
Rate12-24	D84_sc_7	0.0489667	-0.205746	0.777998	0.841118	0.995634	0.977104
Rate12-24	D84_sc_8	0.320758	0.0320153	0.144584	0.97509	0.995634	0.977104
Rate12-24	D84_sc_10	0.114611	0.157086	0.578235	0.878644	0.995634	0.977104
Rate12-24	D84_sc_11	0.190642	-0.0369219	0.347298	0.971274	0.995634	0.977104
Rate12-24	D84_sc_14	0.292567	-2.02533	0.177185	0.070351	0.829062	0.492457
Rate12-24	D84_sc_15	0.0273522	0.49739	0.870519	0.629668	0.995634	0.977104
Rate12-24	D84_sc_16	0.127813	0.0295075	0.540434	0.977104	0.995634	0.977104
Rate12-24	D84_sc_17	0.0863411	-0.896381	0.636679	0.391117	0.995634	0.977104
Rate12-24	D84_sc_19	0.0174572	0.145987	0.923808	0.887149	0.995634	0.977104
Rate12-24	D84_sc_21	0.0111828	0.335941	0.945322	0.743858	0.995634	0.977104
Rate12-24	D84_sc_22	0.0446228	-0.589743	0.795929	0.568448	0.995634	0.977104
Rate12-24	D84_sc_24	0.0368323	-0.492381	0.844614	0.634238	0.995634	0.977104
Rate12-24	D84_sc_26	0.0923212	0.896828	0.646688	0.393168	0.995634	0.977104
Rate12-24	D84_sc_28	0.0224697	0.310302	0.892588	0.762702	0.995634	0.977104
Rate12-24	D84_sc_13	0.226583	1.59808	0.314675	0.14449	0.91398	0.515471
Rate12-24	D84_sc_18	0.0480848	-0.590197	0.841577	0.573609	0.995634	0.977104
Rate12-24	D84_sc_23	0.364966	1.61304	0.162625	0.1454	0.91398	0.515471
Rate12-24	D84_sc_25	0.0846646	-0.230641	0.671601	0.822751	0.995634	0.977104
Rate12-24	D84_sc_27	0.653603	0.0692623	0.0706211	0.947466	0.995634	0.977104
Rate12-24	D84_sc_31	0.456668	-1.76618	0.217603	0.137623	0.91398	0.515471
Rate12-24	D84_sc_33	0.14425	-0.811124	0.536274	0.440757	0.995634	0.977104
Rate6-12	D84_sc_0	0.00662563	-0.104932	0.977002	0.919374	0.995634	0.983795
Rate6-12	D84_sc_1	0.108539	0.45092	0.631552	0.664018	0.995634	0.983795
Rate6-12	D84_sc_2	0.252408	-0.942163	0.312362	0.373686	0.995634	0.905233
Rate6-12	D84_sc_3	0.134284	1.10726	0.561695	0.300362	0.995634	0.905233
Rate6-12	D84_sc_4	0.357631	0.803733	0.212445	0.44798	0.995634	0.905233
Rate6-12	D84_sc_6	0.27765	0.509128	0.376915	0.628839	0.995634	0.983795
Rate6-12	D84_sc_7	0.212575	-0.0548107	0.384448	0.957633	0.995634	0.983795
Rate6-12	D84_sc_8	0.423948	1.60154	0.110115	0.147925	0.91398	0.882125
Rate6-12	D84_sc_10	0.00598597	-0.186392	0.982149	0.85828	0.995634	0.983795
Rate6-12	D84_sc_11	0.00827943	0.245376	0.967291	0.812343	0.995634	0.983795
Rate6-12	D84_sc_14	0.0822513	0.586755	0.709406	0.573549	0.995634	0.983795
Rate6-12	D84_sc_15	0.0741678	0.457499	0.734732	0.659481	0.995634	0.983795
Rate6-12	D84_sc_16	0.278688	-1.12357	0.375292	0.304129	0.995634	0.905233
Rate6-12	D84_sc_17	0.36112	-1.90637	0.208433	0.0982805	0.862751	0.882125
Rate6-12	D84_sc_19	0.303593	-1.61461	0.337745	0.157522	0.917634	0.882125
Rate6-12	D84_sc_21	0.0922367	-0.901545	0.679032	0.39363	0.995634	0.905233
Rate6-12	D84_sc_22	0.172958	1.29236	0.467853	0.232308	0.995634	0.905233
Rate6-12	D84_sc_24	0.163569	0.821608	0.535188	0.438384	0.995634	0.905233
Rate6-12	D84_sc_26	0.0149426	-0.021048	0.94867	0.983795	0.995634	0.983795
Rate6-12	D84_sc_28	0.0725825	0.789438	0.739778	0.452616	0.995634	0.905233
Rate6-12	D84_sc_29	0.342969	0.446613	0.657031	0.698857	0.995634	0.983795
Rate6-12	D84_sc_13	0.37558	-1.886	0.243461	0.10825	0.862751	0.882125
Rate6-12	D84_sc_18	0.0850971	-0.390289	0.837047	0.716216	0.995634	0.983795
Rate6-12	D84_sc_23	0.000915748	0.0652445	0.997712	0.950508	0.995634	0.983795
Rate6-12	D84_sc_25	0.468745	1.06797	0.205711	0.334361	0.995634	0.905233
Rate6-12	D84_sc_27	0.818842	-2.67472	0.0771054	0.0753871	0.829062	0.882125
Rate6-12	D84_sc_31	0.315751	-0.185108	0.566006	0.864952	0.995634	0.983795
Rate6-12	D84_sc_33	0.0328087	-0.199563	0.904768	0.848414	0.995634	0.983795
6 mo.	D84_Cyc.Prog.1	0.0776556	-0.368485	0.876759	0.722072	0.995634	0.917987
6 mo.	D84_ULN	0.12431	-0.0801707	0.771201	0.938071	0.995634	0.938071
6 mo.	D84_IN	0.051046	-0.328344	0.931019	0.75108	0.995634	0.917987
6 mo.	D84_CPN	0.279374	-0.557649	0.428056	0.592341	0.995634	0.917987
6 mo.	D84_Newborn.DLPN	0.0464784	0.0881985	0.939563	0.931887	0.995634	0.938071
6 mo.	D84_IP	0.221833	0.780065	0.59949	0.46091	0.995634	0.917987
6 mo.	D84_Cyc.Prog.2	0.305754	-1.48959	0.436609	0.179945	0.97796	0.917987
6 mo.	D84_Hem	0.180468	0.404639	0.640235	0.696346	0.995634	0.917987
6 mo.	D84_PP	0.343549	-1.6444	0.31305	0.138715	0.91398	0.917987
6 mo.	D84_oRG	0.0909428	0.619251	0.847614	0.552973	0.995634	0.917987
6 mo.	D84_aRG	0.330177	0.521727	0.335329	0.615993	0.995634	0.917987
12 mo.	D84_Cyc.Prog.1	0.55314	-0.15996	0.0264791	0.875812	0.995634	0.975273
12 mo.	D84_ULN	0.1471	-0.505555	0.609323	0.623146	0.995634	0.975273
12 mo.	D84_IN	0.0103057	0.1923	0.989472	0.851011	0.995634	0.975273
12 mo.	D84_CPN	0.010003	0.050559	0.989924	0.960583	0.995634	0.975273
12 mo.	D84_Newborn.DLPN	0.0905911	-0.941846	0.7795	0.366496	0.995634	0.975273
12 mo.	D84_IP	0.151999	-0.23747	0.630996	0.817086	0.995634	0.975273
12 mo.	D84_Cyc.Prog.2	0.300335	0.0317792	0.291209	0.975273	0.995634	0.975273
12 mo.	D84_Hem	0.244136	0.801576	0.3603	0.43977	0.995634	0.975273
12 mo.	D84_PP	0.372462	-0.761663	0.148462	0.462279	0.995634	0.975273
12 mo.	D84_oRG	0.251618	-0.683168	0.344254	0.508634	0.995634	0.975273
12 mo.	D84_aRG	0.268096	-0.1982	0.310593	0.846504	0.995634	0.975273
24 mo.	D84_Cyc.Prog.1	0.0359994	-0.543977	0.93589	0.59731	0.995634	0.821302
24 mo.	D84_ULN	0.228318	0.273625	0.395786	0.789443	0.995634	0.868387
24 mo.	D84_IN	0.238308	0.883602	0.415372	0.397657	0.995634	0.816548
24 mo.	D84_CPN	0.384488	1.3783	0.134951	0.195497	0.995634	0.816548
24 mo.	D84_Newborn.DLPN	0.432561	-0.665207	0.0899532	0.519622	0.995634	0.816548
24 mo.	D84_IP	0.0982363	-0.00247062	0.806184	0.998083	0.998083	0.998083
24 mo.	D84_Cyc.Prog.2	0.194317	-0.869446	0.479115	0.403176	0.995634	0.816548
24 mo.	D84_Hem	0.324633	0.705809	0.212267	0.494983	0.995634	0.816548
24 mo.	D84_PP	0.154982	-0.988174	0.586566	0.344306	0.995634	0.816548
24 mo.	D84_oRG	0.125488	0.413039	0.673332	0.687515	0.995634	0.840296
24 mo.	D84_aRG	0.124686	-1.13149	0.675746	0.281914	0.995634	0.816548
Rate12-24	D84_Cyc.Prog.1	0.126846	-1.18906	0.507523	0.261883	0.995634	0.818243
Rate12-24	D84_ULN	0.0273522	0.49739	0.870519	0.629668	0.995634	0.818243
Rate12-24	D84_IN	0.0941163	0.668764	0.610046	0.518786	0.995634	0.818243
Rate12-24	D84_CPN	0.0900871	-0.816499	0.623733	0.433235	0.995634	0.818243
Rate12-24	D84_Cyc.Prog.2	0.0372985	-0.337959	0.82691	0.742382	0.995634	0.818243
Rate12-24	D84_Hem	0.173591	0.165405	0.385456	0.871921	0.995634	0.871921
Rate12-24	D84_PP	0.254656	-1.02392	0.230029	0.330005	0.995634	0.818243
Rate12-24	D84_oRG	0.0111828	0.335941	0.945322	0.743858	0.995634	0.818243
Rate12-24	D84_aRG	0.0375449	0.494531	0.825852	0.631615	0.995634	0.818243
Rate6-12	D84_Cyc.Prog.1	0.114165	0.868661	0.615759	0.410334	0.995634	0.752279
Rate6-12	D84_ULN	0.0741678	0.457499	0.734732	0.659481	0.995634	0.889836
Rate6-12	D84_IN	0.0537018	0.639662	0.801885	0.540273	0.995634	0.849001
Rate6-12	D84_CPN	0.207125	1.43203	0.395203	0.190024	0.995634	0.752279
Rate6-12	D84_Newborn.DLPN	0.134284	1.10726	0.561695	0.300362	0.995634	0.752279
Rate6-12	D84_IP	0.328963	1.34991	0.247521	0.219064	0.995634	0.752279
Rate6-12	D84_Cyc.Prog.2	0.02248	0.0924411	0.923506	0.928938	0.995634	0.928938
Rate6-12	D84_Hem	0.27817	-0.205909	0.271482	0.842005	0.995634	0.926206
Rate6-12	D84_PP	0.14278	0.360165	0.539969	0.728048	0.995634	0.889836
Rate6-12	D84_oRG	0.0922367	-0.901545	0.679032	0.39363	0.995634	0.752279
Rate6-12	D84_aRG	0.343988	-1.34609	0.185202	0.215171	0.995634	0.752279
